# Interchromosomal Colocalization with Parental Genes Is Linked to the Function and Evolution of Mammalian Retrocopies

**DOI:** 10.1101/2023.07.12.548661

**Authors:** Yubin Yan, Yuhan Tian, Zefeng Wu, Kunling Zhang, Ruolin Yang

## Abstract

Retrocopies are gene duplicates arising from reverse transcription of mature mRNA transcripts and their insertion back into the genome. While long being regarded as processed pseudogenes, more and more functional retrocopies have been discovered. How the stripped-down retrocopies recover expression capability and become functional paralogs continually intrigues evolutionary biologists. Here, we investigated the function and evolution of retrocopies in the context of three-dimensional (3D) genome organization. By mapping retrocopy-parent pairs onto sequencing-based and imaging-based chromatin contact maps in human and mouse cell lines and onto Hi-C interaction maps in five other mammals, we found that retrocopies and their parental genes show a higher-than-expected interchromosomal colocalization frequency. The spatial interactions between retrocopies and parental genes occur frequently at loci in active subcompartments and near nuclear speckles. Accordingly, colocalized retrocopies are more actively transcribed and translated, and are more evolutionarily conserved than noncolocalized ones. The active transcription of colocalized retrocopies may result from their permissive epigenetic environment and shared regulatory elements with parental genes. Population genetic analysis of retroposed gene copy number variants (retroCNVs) in human populations revealed that retrocopy insertions are not entirely random in regard to interchromosomal interactions and that colocalized retroCNVs are more likely to reach high frequencies, suggesting that both insertion bias and natural selection contribute to the colocalization of retrocopy-parent pairs. Further dissection implies that reduced selection efficacy, rather than positive selection, contributes to the elevated allele frequency of colocalized retroCNVs. Overall, our results hint a role of interchromosomal colocalization in the “resurrection” of initially neutral retrocopies.
