## supplementary table S2 for "Interchromosomal Colocalization with Parental Genes Is Linked to the Function and Evolution of Mammalian Retrocopies"

### Sheet: Sheet1
Table S2. Features used in the logistic regression modelling
Note: genetic features are shared for cell lines, while expression and epigenetic data are cell type specific and matched data were used for different cell lines
1. numSharedMotifs	Number of shared motifs between the flanking retions (TSS ± 3 kb) of a retrocopy and its pareantal gene
2. dS	Synonymous substitution rate between a retrocopy and its parental gene
3. similarity	Percentage of identical sequence between a retrocopy and its parental gene
4. retroGC	GC content of a retrocopy
5. parentGC	GC content of a retrocopy's parental gene
6. retroLength	Length of a retrocopy
7. parentLength	Length of a retrocopy's parental gene
8. CellPap.R	Expression level (FPKM) of a retrocoy for polyadenylated RNAs in the whole cell
9. CellPap.P	Expression level (FPKM) of a retrocoy's parental gene for polyadenylated RNAs in the whole cell
10. CellLongnonpolya.R	Expression level (FPKM) of a retrocoy for non-polyadenylated RNAs in the whole cell
11. CellLongnonpolya.P	Expression level (FPKM) of a retrocoy's parental gene for non-polyadenylated RNAs in the whole cell
12. DNase.R	Average fold change signals of DNase-seq over a retrocopy
13. DNase.P	Average fold change signals of DNase-seq over the flanking regrion (TSS ± 1 kb) of a retrocopy's parental gene
14. H2A.Z.R	Average fold change signals of H2A.Z ChIP-seq over a retrocopy
15. H2A.Z.P	Average fold change signals of H2A.Z ChIP-seq over the flanking regrion (TSS ± 1 kb) of a retrocopy's parental gene
16. H3K4me1.R	Average fold change signals of H3K4me1 ChIP-seq over a retrocopy
17. H3K4me1.P	Average fold change signals of H3K4me1 ChIP-seq over the flanking regrion (TSS ± 1 kb) of a retrocopy's parental gene
18. H3K4me2.R	Average fold change signals of H3K4me2 ChIP-seq over a retrocopy
19. H3K4me2.P	Average fold change signals of H3K4me2 ChIP-seq over the flanking regrion (TSS ± 1 kb) of a retrocopy's parental gene
20. H3K4me3.R	Average fold change signals of H3K4me3 ChIP-seq over a retrocopy
21. H3K4me3.P	Average fold change signals of H3K4me3 ChIP-seq over the flanking regrion (TSS ± 1 kb) of a retrocopy's parental gene
22. H3K9ac.R	Average fold change signals of H3K9ac ChIP-seq over a retrocopy
23. H3K9ac.P	Average fold change signals of H3K9ac ChIP-seq over the flanking regrion (TSS ± 1 kb) of a retrocopy's parental gene
24. H3K9me3.R	Average fold change signals of H3K9me3 ChIP-seq over a retrocopy
25. H3K9me3.P	Average fold change signals of H3K9me3 ChIP-seq over the flanking regrion (TSS ± 1 kb) of a retrocopy's parental gene
26. H3K27ac.R	Average fold change signals of H3K27ac ChIP-seq over a retrocopy
27. H3K27ac.P	Average fold change signals of H3K27ac ChIP-seq over the flanking regrion (TSS ± 1 kb) of a retrocopy's parental gene
28. H3K27me3.R	Average fold change signals of H3K27me3 ChIP-seq over a retrocopy
29. H3K27me3.P	Average fold change signals of H3K27me3 ChIP-seq over the flanking regrion (TSS ± 1 kb) of a retrocopy's parental gene
30. H3K36me3.R	Average fold change signals of H3K36me3 ChIP-seq over a retrocopy
31. H3K36me3.P	Average fold change signals of H3K36me3 ChIP-seq over the flanking regrion (TSS ± 1 kb) of a retrocopy's parental gene
32. H3K79me2.R	Average fold change signals of H3K79me2 ChIP-seq over a retrocopy
33. H3K79me2.P	Average fold change signals of H3K79me2 ChIP-seq over the flanking regrion (TSS ± 1 kb) of a retrocopy's parental gene
34. H4K20me1.R	Average fold change signals of H4K20me1 ChIP-seq over a retrocopy
35. H4K20me1.P	Average fold change signals of H4K20me1 ChIP-seq over the flanking regrion (TSS ± 1 kb) of a retrocopy's parental gene
