## supplementary table S5 for "Interchromosomal Colocalization with Parental Genes Is Linked to the Function and Evolution of Mammalian Retrocopies"

### Sheet: Abyzov2013
Table S5-1. Comaprison of retroCNVs identified in this study to Abyzov et al. 2013
Abyzov et al. 2013			This study
			Insertion coordinate (hg38)		Presence frequency
Parental gene name	Insertion coordinate (hg38)	Count of populations	CHROM	POS	CEU	CHS	LWK	PEL	YRI
SKA3	chr11:108714998-108715054	14	chr11	108715020	0.212121	0.47619	0.0638298	0.294118	0.00925926
TYRO3	chr13:43495669-43495687	14	chr13	43495690	0.414141	0.0952381	0.0957447	0.0823529	0.12963
CBX3	chr15:40561954-40561998	14	chr15	40561980	0.878788	0.92381	0.755319	0.894118	0.787037
TDG	chr12:125316536-125316676	14	chr12	125316601	0.818182	0.971429	1	0.988235	0.990741
CACNA1B	chr1:148027670-148027843	14	NA	NA	NA	NA	NA	NA	NA
RBMX	chr9:6727567-6727608	13	chr9	6727693	0.111111	0.104762	0.159574	0.0588235	0.138889
AK2	chr11:17513716-17513843	13	NA	NA	NA	NA	NA	NA	NA
MFF	chr15:93296445-93296474	12	chr15	93296472	0.0909091	0.0190476	0.521277	0.0470588	0.361111
PDCL3	chr2:179065277-179065483	10	chr2	179065734	0	0.0285714	0	0.129412	0
ZNF664	chr2:3884016-3884061	9	chr2	3884061	0.181818	0	0.0425532	0.0235294	0.0740741
CSNK2A1	chr11:11352814-11353019	9	NA	NA	NA	NA	NA	NA	NA
MATR3	chr12:113449176-113449201	8	chr12	113449201	0.0606061	0	0	0.0117647	0
GAPDH	chr5:57190121-57190150	7	chr5	57190153	0	0.0761905	0	0.258824	0
ATP9B	chr11:55605324-55605395	6	chr11	55605403	0	0	0.0319149	0	0.0462963
LAPTM4B	chr6:166920412-166920462	6	chr6	166920475	0.0505051	0	0	0	0
FBXL5	chr13:40046101-40046121	5	chr13	40046135	0	0	0.0531915	0	0.203704
MTMR2	chr13:46720488-46720693	5	chr13	46720559	0.010101	0	0	0	0
TMEM66	chr1:191829533-191829591	5	NA	NA	NA	NA	NA	NA	NA
POLR2C	chr2:11265083-11265140	4	chr2	11265156	0	0	0.0212766	0	0.00925926
SLMO2	chr3:8827307-8827396	4	NA	NA	NA	NA	NA	NA	NA
TMEM126B	chrX:122016905-122016930	4	chrX	122016930	0	0	0.276596	0	0.0555556
KRR1	chr10:22910469-22910528	4	chr10	22910521	0	0.0285714	0	0.0235294	0
TMEM5	chr12:43293130-43293275	3	NA	NA	NA	NA	NA	NA	NA
RBM3	chr2:222061860-222061931	3	chr2	222061903	0	0.0190476	0	0	0
C20orf27	chr16:22142136-22142299	3	NA	NA	NA	NA	NA	NA	NA
SMAD4	chr9:124970342-124970418	2	chr9	124970434	0.010101	0	0	0	0
INTS10	chr3:129791550-129791578	2	chr3	129791585	0	0.00952381	0	0	0
DDX21	chr8:96971189-96971378	2	chr8	96971340	0	0.00952381	0	0	0
NACC1	chr3:196079904-196080057	2	chr3	196080043	0	0.00952381	0	0	0
ZCCHC9	chr16:81078795-81079058	2	NA	NA	NA	NA	NA	NA	NA
MT1H	chr7:7904244-7904360	2	chr7	7904349	0	0	0.0744681	0	0.0277778
SNRPC	chr6:14362321-14362413	1	chr6	14362534	0	0	0	0	0.00925926
ARF3	chr17:56961906-56962065	1	NA	NA	NA	NA	NA	NA	NA
C11orf51	chr3:129110526-129110671	1	NA	NA	NA	NA	NA	NA	NA
ARL15	chr1:245986884-245987033	1	NA	NA	NA	NA	NA	NA	NA
NDUFAF4	chr6:156271005-156271326	1	NA	NA	NA	NA	NA	NA	NA

### Sheet: Batcher2022
Table S5-2. Comaprison of retroCNVs identified in this study to Batcher et al. 2022
Batcher et al. 2022				This study
				Insertion coordinate (hg38)		Presence frequency
Parental gene name	Insertion coordinate (hg38)	Total individuals	Populations	CHROM	POS	CEU	CHS	LWK	PEL	YRI
TDG	chr12:125316599-125316618	74	ACB,ASW,BEB,CDX,CEU,CHB,CHS,CLM,ESN,FIN,GBR,GIH,GWD,IBS,ITU,JPT,KHV,LWK,MSL,MXL,PEL,PJL,PUR,STU,TSI,YRI	chr12	125316601	0.818182	0.971429	1	0.988235	0.990741
CBX3	chr15:40561979-40561995	67	ACB,ASW,BEB,CDX,CEU,CHB,CHS,CLM,ESN,FIN,GBR,GIH,GWD,IBS,ITU,JPT,KHV,LWK,MSL,MXL,PEL,PJL,PUR,STU,TSI,YRI	chr15	40561980	0.878788	0.92381	0.755319	0.894118	0.787037
MOSMO	chr4:7947925-7947942	27	ACB,ASW,CEU,CHB,CHS,CLM,ESN,FIN,GBR,ITU,JPT,KHV,LWK,MSL,MXL,PEL,PJL,STU,YRI	chr4	7947926	0.232323	0.352381	0.170213	0.411765	0.388889
TYRO3	chr13:43495689-43495702	22	ACB,ASW,CEU,CLM,FIN,GBR,GIH,IBS,JPT,MSL,MXL,PUR,STU,TSI	chr13	43495690	0.414141	0.0952381	0.0957447	0.0823529	0.12963
MFF	chr15:93296471-93296485	21	ACB,ASW,BEB,CEU,GIH,GWD,IBS,KHV,LWK,MSL,PUR,STU,YRI	chr15	93296472	0.0909091	0.0190476	0.521277	0.0470588	0.361111
SKA3	chr11:108715019-108715038	18	ACB,BEB,CDX,CEU,CHS,CLM,FIN,GIH,IBS,ITU,KHV,MXL,PUR,STU,TSI	chr11	108715020	0.212121	0.47619	0.0638298	0.294118	0.00925926
GAPDH	chr5:57190153-57190170	6	ACB,BEB,CHS,JPT,PEL	chr5	57190153	0	0.0761905	0	0.258824	0
HNRNPC	chr6:113696320-113696335	6	ASW,CLM,FIN,IBS,LWK	chr6	113696321	0.040404	0	0.117021	0	0.037037
PRKRA	chr2:70296471-70296479	5	CHB,FIN,KHV,PEL,PJL	NA	NA	NA	NA	NA	NA	NA
PRKRA	chr17:63609973-63609967	5	CHB,FIN,KHV,PEL,PJL	NA	NA	NA	NA	NA	NA	NA
PDCL3	chr2:179065484-179065497	5	FIN,IBS,JPT,PEL,STU	chr2	179065734	0	0.0285714	0	0.129412	0
FBXL5	chr13:40046120-40046135	4	ACB,MSL,YRI	chr13	40046135	0	0	0.0531915	0	0.203704
PRELID3B	chr3:8827389-8827405	4	ASW,GWD,MSL	chr3	8827404	0	0	0.0106383	0.0117647	0.0740741
MATR3	chr12:113449201-113449216	3	CEU,IBS,PJL	chr12	113449201	0.0606061	0	0	0.0117647	0
MTMR2	chr13:46720559-46720577	2	CEU,TSI	chr13	46720559	0.010101	0	0	0	0
TMEM126B	chrX:122016930-122016939	1	GWD	chrX	122016930	0	0	0.276596	0	0.0555556
GNA11	chr1:209317838-209317852	1	BEB	NA	NA	NA	NA	NA	NA	NA
GNPTAB	chr1:60018509-60018524	1	ESN	chr1	60018509	0	0	0	0	0.00925926
KRR1	chr10:22910508-22910521	1	CHS	chr10	22910521	0	0.0285714	0	0.0235294	0
RPL37A	chr7:128386613-128386626	1	CHS	chr7	128386433	0	0.047619	0	0	0
RBMX	chr13:22768171-22768182	1	MSL	NA	NA	NA	NA	NA	NA	NA
TCP1	chr1:43357499-43357509	1	LWK	chr1	43357499	0	0	0.0638298	0	0
PPP1R21	chr21:16806444-16806454	1	YRI	chr21	16806454	0	0	0	0	0.00925926
SARAF	chr1:191829583-191829594	1	GIH	chr1	191829594	0.0606061	0	0	0.0117647	0
STX12	chr14:34572383-34572398	1	GWD	NA	NA	NA	NA	NA	NA	NA
ZNF664	chr2:3884044-3884061	10	BEB,GBR,GIH,IBS,PJL,STU,TSI,YRI	chr2	3884061	0.181818	0	0.0425532	0.0235294	0.0740741
UQCR10	chr1:109108012-109108025	7	ASW,CEU,CLM,GBR,MSL,YRI	chr1	109108012	0.151515	0	0.0212766	0.0470588	0.0555556
RPL22	chr1:94957481-94957493	7	ASW,CLM,MSL,MXL,PUR,TSI	chr1	94957753	0.010101	0	0.0106383	0	0.00925926
PPIA	chr4:76427230-76427246	6	CEU,FIN,GWD,IBS,MXL,TSI	NA	NA	NA	NA	NA	NA
MT1H	chr7:7904337-7904349	3	GWD,MSL,YRI	chr7	7904349	0	0	0.0744681	0	0.0277778
HSPE1	chr7:137300977-137300993	2	IBS,PJL	chr7	137300977	0.040404	0	0	0.0117647	0
RPLP0	chr11:60274155-60274166	1	YRI	NA	NA	NA	NA	NA	NA	NA
TPI1	chr8:67465341-67465350	1	TSI	chr8	67465341	0.020202	0	0	0	0
RPL36	chr1:25724513-25724526	1	MXL	chr1	25724622	0.010101	0	0	0	0
GNA11	chr20:32693046-32693196	1	YRI	chr20	32693060	0	0	0.0106383	0	0.0277778
SPTLC1	chr15:44453797-44453811	1	MSL	NA	NA	NA	NA	NA	NA	NA
RPS29	chr1:23027135-23027152	1	BEB	NA	NA	NA	NA	NA	NA	NA
FRG1BP	chr2:75040497-75040550	1	YRI	NA	NA	NA	NA	NA	NA	NA
HSPA14	chr11:39871994-39872006	1	ESN	NA	NA	NA	NA	NA	NA	NA
RABL2B	chr8:103097982-103097996	1	PEL	NA	NA	NA	NA	NA	NA	NA
RRAS2	chr20:50103741-50103756	1	MXL	NA	NA	NA	NA	NA	NA	NA
SFT2D2	chr9:27755299-27755314	1	ESN	NA	NA	NA	NA	NA	NA	NA
DDT	chr17:58905024-58905040	2	ESN,PEL	chr17	58905027	0	0	0.0319149	0.0117647	0
RPL12	chr7:140621426-140621439	1	CLM	chr7	140621439	0.020202	0	0	0.0117647	0
TMEM251	chr3:170011945-170011958	1	CHB	chr3	170011945	0	0.152381	0	0	0
TOMM6	chr2:25707273-25707288	1	MXL	NA	NA	NA	NA	NA	NA	NA

### Sheet: Ewing2013
Table S5-3. Comaprison of retroCNVs identified in this study to Ewing et al. 2013
Ewing et al. 2013					This study
Parental gene name	Insertion coordinate (hg38)			Population Frequency	Insertion coordinate (hg38)		Presence frequency
	Chr	Start	End		CHROM	POS	CEU	CHS	LWK	PEL	YRI
RPL22	chr1	94957457	94957483	ASW:0.040,CEU:0.049,FIN:0.040,GBR:0.057,LWK:0.072,MXL:0.019,PUR:0.058,TSI:0.092,YRI:0.039	chr1	94957753	0.010101	0	0.0106383	0	0.00925926
UQCR10	chr1	109107880	109108037	ASW:0.040,CEU:0.123,CLM:0.020,FIN:0.227,GBR:0.143,LWK:0.012,MXL:0.019,PUR:0.019,TSI:0.061,YRI:0.066	chr1	109108012	0.151515	0	0.0212766	0.0470588	0.0555556
TMEM66	chr1	191829559	191829581	CEU:0.062,FIN:0.107,GBR:0.043,PUR:0.019,TSI:0.010	NA	NA	NA	NA	NA	NA	NA
TMEM126B	chr10	12214078	12214172	PUR:0.077	chrX	122016930	0	0	0.276596	0	0.0555556
RPL22	chr10	35912406	35912505	CHB:0.037,CHS:0.109,JPT:0.013	chr10	35912393	0	0.0285714	0	0	0
GPC2	chr10	124854822	124854932	CEU:0.025,CHS:0.022,CLM:0.020,FIN:0.027,MXL:0.019,PUR:0.058,TSI:0.020,YRI:0.013	NA	NA	NA	NA	NA	NA	NA
SET	chr11	33208700	33208779	CLM:0.020,FIN:0.053,GBR:0.014,PUR:0.019,TSI:0.020	chr11	33208762	0.010101	0	0.0106383	0.0117647	0
RPLP0	chr11	60274105	60274165	ASW:0.040,CLM:0.020,LWK:0.048,YRI:0.066	NA	NA	NA	NA	NA	NA	NA
SKA3	chr11	108715002	108715015	ASW:0.120,CEU:0.185,CHB:0.457,CHS:0.446,CLM:0.200,FIN:0.507,GBR:0.157,JPT:0.355,LWK:0.060,MXL:0.222,PUR:0.231,TSI:0.153	chr11	108715020	0.212121	0.47619	0.0638298	0.294118	0.00925926
GADL1	chr12	47459548	47459633	ASW:0.040,CEU:0.012,GBR:0.014,JPT:0.026,LWK:0.012,MXL:0.056,TSI:0.041	NA	NA	NA	NA	NA	NA	NA
MATR3	chr12	113449175	113449200	ASW:0.020,CEU:0.037,CLM:0.020,FIN:0.027,GBR:0.057,MXL:0.037,TSI:0.061	chr12	113449201	0.0606061	0	0	0.0117647	0
TDG	chr12	125316583	125316593	ASW:0.680,CEU:0.728,CHB:0.963,CHS:0.967,CLM:0.800,FIN:0.827,GBR:0.814,JPT:0.855,LWK:0.940,MXL:0.833,PUR:0.788,TSI:0.786,YRI:0.803	chr12	25803244	0.818182	0.971429	1	0.988235	0.990741
TDG	chr12	125316583	125316593	ASW:0.680,CEU:0.728,CHB:0.963,CHS:0.967,CLM:0.800,FIN:0.827,GBR:0.814,JPT:0.855,LWK:0.940,MXL:0.833,PUR:0.788,TSI:0.786,YRI:0.803	chr12	125316601	0.818182	0.971429	1	0.988235	0.990741
FBXL5	chr13	40046100	40046120	CLM:0.020,LWK:0.024,YRI:0.211	chr13	40046135	0	0	0.0531915	0	0.203704
MTMR2	chr13	46720487	46720692	CEU:0.012,CLM:0.020,FIN:0.067,GBR:0.043,TSI:0.010	chr13	46720559	0.010101	0	0	0	0
RPL17	chr15	33956698	33956744	CHB:0.025,JPT:0.039,LWK:0.012,PUR:0.019	NA	NA	NA	NA	NA	NA	NA
CBX3	chr15	40561960	40561974	ASW:0.420,CEU:0.716,CHB:0.914,CHS:0.913,CLM:0.580,FIN:0.760,GBR:0.771,JPT:0.816,LWK:0.542,MXL:0.574,PUR:0.885,TSI:0.592,YRI:0.500	chr15	40561980	0.878788	0.92381	0.755319	0.894118	0.787037
RPS2	chr15	53097238	53097277	CHB:0.099,CHS:0.250,JPT:0.105	chr15	53097079	0	0.047619	0	0	0
COX7C	chr15	67579133	67579224	CHB:0.012,CHS:0.076	chr15	67579206	0	0.0571429	0	0	0
MFF	chr15	93296448	93296470	ASW:0.180,CEU:0.099,CHS:0.033,CLM:0.100,FIN:0.107,GBR:0.143,JPT:0.026,LWK:0.386,MXL:0.130,PUR:0.115,TSI:0.031,YRI:0.197	chr15	93296472	0.0909091	0.0190476	0.521277	0.0470588	0.361111
C20orf27	chr16	22142135	22142298	CLM:0.040,LWK:0.012	NA	NA	NA	NA	NA	NA	NA
EIF3A	chr17	63662646	63662684	ASW:0.040,CEU:0.025,CHB:0.012,CHS:0.022,CLM:0.020,FIN:0.013,GBR:0.014,JPT:0.013,LWK:0.024,MXL:0.056,PUR:0.019,TSI:0.020	NA	NA	NA	NA	NA	NA	NA
GCSH	chr19	23850347	23850365	ASW:0.680,CEU:0.741,CHB:0.877,CHS:0.989,CLM:0.760,FIN:0.920,GBR:0.843,JPT:0.737,LWK:0.807,MXL:0.741,PUR:0.923,TSI:0.776,YRI:0.592	NA	NA	NA	NA	NA	NA	NA
ZNF664	chr2	3884020	3884060	ASW:0.060,CEU:0.111,CLM:0.060,FIN:0.160,GBR:0.214,LWK:0.024,MXL:0.037,PUR:0.077,TSI:0.112,YRI:0.013	chr2	3884061	0.181818	0	0.0425532	0.0235294	0.0740741
POLR2C	chr2	11265082	11265139	ASW:0.040,LWK:0.024,YRI:0.013	chr2	11265156	0	0	0.0212766	0	0.00925926
SLMO2	chr3	8827306	8827395	ASW:0.040,LWK:0.012,MXL:0.019,YRI:0.053	NA	NA	NA	NA	NA	NA	NA
NACC1	chr3	196079903	196080037	CHS:0.011,JPT:0.039	chr3	196080043	0	0.00952381	0	0	0
PPIA	chr4	76427179	76427225	CEU:0.012,CLM:0.100,FIN:0.053,GBR:0.129,MXL:0.111,PUR:0.058,TSI:0.061	NA	NA	NA	NA	NA	NA	NA
RPL10	chr5	32211538	32211596	CEU:0.062,CHB:0.111,CHS:0.185,CLM:0.120,FIN:0.040,GBR:0.071,JPT:0.105,LWK:0.024,MXL:0.111,PUR:0.058,TSI:0.041	NA	NA	NA	NA	NA	NA	NA
GAPDH	chr5	57190126	57190149	CHB:0.111,CHS:0.043,CLM:0.020,JPT:0.118,MXL:0.130,PUR:0.019	chr5	57190153	0	0.0761905	0	0.258824	0
SNRPC	chr6	14362320	14362406	ASW:0.040,YRI:0.013	chr6	14362534	0	0	0	0	0.00925926
LAPTM4B	chr6	166920411	166920461	CEU:0.037,CLM:0.100,FIN:0.040,GBR:0.071,PUR:0.038,TSI:0.031	chr6	166920475	0.0505051	0	0	0	0
RPL37A	chr7	128386581	128386640	CHB:0.049,CHS:0.076,JPT:0.013	chr7	128386433	0	0.047619	0	0	0
HSPE1	chr7	137300950	137300985	CEU:0.049,CLM:0.020,FIN:0.013,GBR:0.029,LWK:0.012,MXL:0.019,PUR:0.058,TSI:0.061	chr7	137300977	0.040404	0	0	0.0117647	0
TPI1	chr8	67465243	67465361	CEU:0.012,GBR:0.014	chr8	67465341	0.020202	0	0	0	0
HSPE1	chrX	109255871	109256077	LWK:0.012,YRI:0.013	chrX	109256354	0	0	0.0106383	0.0117647	0.00925926
TMEM126B	chrX	122016904	122016929	ASW:0.080,LWK:0.253,YRI:0.013	chrX	122016930	0	0	0.276596	0	0.0555556
GYG1	chr20	53708478	53708551	JPT:0.013	NA	NA	NA	NA	NA	NA	NA
MCTP2	chr12	72845763	72845791	ASW:0.060,CEU:0.099,CHB:0.210,CHS:0.239,CLM:0.200,FIN:0.200,GBR:0.257,JPT:0.263,LWK:0.133,MXL:0.185,PUR:0.269,TSI:0.041,YRI:0.026	NA	NA	NA	NA	NA	NA	NA
TYRO3	chr13	43495668	43495686	ASW:0.140,CEU:0.333,CHB:0.074,CHS:0.076,CLM:0.460,FIN:0.360,GBR:0.486,JPT:0.013,LWK:0.048,MXL:0.185,PUR:0.538,TSI:0.286,YRI:0.118	chr13	43495690	0.414141	0.0952381	0.0957447	0.0823529	0.12963

### Sheet: Feng2021
Table S5-4. Comaprison of retroCNVs identified in this study to Feng et al. 2021
Feng et al. 2021			This study
Parental gene name	Insertion coordinate (hg38)		Insertion coordinate (hg38)		Presence frequency
	Chr	Pos	CHROM	POS	CEU	CHS	LWK	PEL	YRI
CBX3	chr15	40561980	chr15	40561980	0.878788	0.92381	0.755319	0.894118	0.787037
EEF1A1	chr7	90144043	NA	NA	NA	NA	NA	NA	NA
FBRSL1	chr6	29846900	chr6	29846900	0.212121	0	0.0319149	0.0117647	0
GAPDH	chr5	57190153	chr5	57190153	0	0.0761905	0	0.258824	0
GCSH	chr19	23850375	NA	NA	NA	NA	NA	NA	NA
HNRNPC	chr6	113696321	chr6	113696321	0.040404	0	0.117021	0	0.037037
HSPE1	chr7	137300977	chr7	137300977	0.040404	0	0	0.0117647	0
HSPE1	chrX	109256071	chrX	109256354	0	0	0.0106383	0.0117647	0.00925926
KIAA2013	chr14	31597844	chr14	31597861	0	0	0.0212766	0	0
MFF	chr15	93296472	chr15	93296472	0.0909091	0.0190476	0.521277	0.0470588	0.361111
MOSMO	chr4	7947926	chr4	7947926	0.232323	0.352381	0.170213	0.411765	0.388889
MT1H	chr7	7904337	chr7	7904349	0	0	0.0744681	0	0.0277778
NIP7	chr8	126482594	chr8	126482594	0	0	0.0212766	0	0
NREP	chr5	158007093	NA	NA	NA	NA	NA	NA	NA
NUDT4	chr1	120136843	NA	NA	NA	NA	NA	NA	NA
PAIP1	chr17	15726490	chr17	18651431	0	0	0.0106383	0	0.0185185
PDCL3	chr2	179065484	chr2	179065734	0	0.0285714	0	0.129412	0
POLR2C	chr2	11265141	chr2	11265156	0	0	0.0212766	0	0.00925926
PPIA	chr4	76427230	NA	NA	NA	NA	NA	NA	NA
RHEB	chr10	87167448	NA	NA	NA	NA	NA	NA	NA
RPL10	chr5	32211600	NA	NA	NA	NA	NA	NA	NA
RPL21	chr7	148411784	NA	NA	NA	NA	NA	NA	NA
RPL22	chr10	35912509	chr10	35912393	0	0.0285714	0	0	0
RPL22	chr1	94957481	chr1	94957753	0.010101	0	0.0106383	0	0.00925926
RPL9	chr15	82496752	NA	NA	NA	NA	NA	NA	NA
RPLP0	chr11	60274155	NA	NA	NA	NA	NA	NA	NA
RPS26	chr17	46236697	NA	NA	NA	NA	NA	NA	NA
RPS26	chr1	38870012	NA	NA	NA	NA	NA	NA	NA
RPS26	chr20	45799810	NA	NA	NA	NA	NA	NA	NA
RPS28	chr17	16742607	NA	NA	NA	NA	NA	NA	NA
RPS3A	chrX	137010798	NA	NA	NA	NA	NA	NA	NA
SAV1	chr4	144022588	NA	NA	NA	NA	NA	NA	NA
SKA3	chr11	108715020	chr11	108715020	0.212121	0.47619	0.0638298	0.294118	0.00925926
SLC25A33	chr11	89267128	chr11	61520098	0	0	0.0113636	0	0.029703
TDG	chr12	125316601	chr12	125316601	0.818182	0.971429	1	0.988235	0.990741
TYRO3	chr13	43495690	chr13	43495690	0.414141	0.0952381	0.0957447	0.0823529	0.12963
UPF3A	chr17	18570603	NA	NA	NA	NA	NA	NA	NA
UQCR10	chr1	109108012	chr1	109108012	0.151515	0	0.0212766	0.0470588	0.0555556
USP28	chr13	78847058	chr13	78847058	0	0	0.0212766	0	0.00925926
ZNF664	chr2	3884044	chr2	3884061	0.181818	0	0.0425532	0.0235294	0.0740741

### Sheet: Schrider2013
Table S5-5. Comaprison of retroCNVs identified in this study to Schrider et al. 2013
Schrider et al. 2013					This study
Parental gene name	Insertion coordinate (hg38)			Validation status	Insertion coordinate (hg38)		Presence frequency
	Chr	Start	End		CHROM	POS	CEU	CHS	LWK	PEL	YRI
C14orf109	chr3	170011944	170011971	Confirmed	NA	NA	NA	NA	NA	NA	NA
CACNA1B	chr1	148027676	148028221	Not confirmed	NA	NA	NA	NA	NA	NA	NA
CBX3	chr15	40561967	40561992	Confirmed	chr15	40561980	0.878788	0.92381	0.755319	0.894118	0.787037
FBXL5	chr13	40046112	40046138	Not confirmed	chr13	40046135	0	0	0.0531915	0	0.203704
FOXK2	chr6	159350945	159350968	Not confirmed	chr6	159351030	0	0.0190476	0	0	0
GAPDH	chr5	57190143	57190167	Confirmed	chr5	57190153	0	0.0761905	0	0.258824	0
HNRNPC	chr6	113696307	113696335	Confirmed	chr6	113696321	0.040404	0	0.117021	0	0.037037
KRR1	chr10	22910517	22910545	Confirmed	chr10	22910521	0	0.0285714	0	0.0235294	0
LAPTM4B	chr6	166920463	166920485	Confirmed	chr6	166920475	0.0505051	0	0	0	0
MATR3	chr12	113449191	113449222	Confirmed	chr12	113449201	0.0606061	0	0	0.0117647	0
MFF	chr15	93296459	93296485	Confirmed	chr15	93296472	0.0909091	0.0190476	0.521277	0.0470588	0.361111
MIER1	chr16	77755038	77755075	Confirmed	chr16	77755078	0.111111	0	0.329787	0.0235294	0.37037
POLR2C	chr2	11265105	11265141	Confirmed	chr2	11265156	0	0	0.0212766	0	0.00925926
SKA3	chr11	108715010	108715036	Confirmed	chr11	108715020	0.212121	0.47619	0.0638298	0.294118	0.00925926
SLMO2	chr3	8827354	8827380	Confirmed	NA	NA	NA	NA	NA	NA	NA
TMEM126B	chrX	122016918	122016943	Confirmed	chrX	122016930	0	0	0.276596	0	0.0555556
TMEM66	chr1	191829572	191829598	Confirmed	NA	NA	NA	NA	NA	NA	NA
TYRO3	chr13	43495672	43495700	Not confirmed	chr13	43495690	0.414141	0.0952381	0.0957447	0.0823529	0.12963
UQCR10	chr1	109108006	109108032	Confirmed	chr1	109108012	0.151515	0	0.0212766	0.0470588	0.0555556
ZNF664	chr2	3884093	3884122	Confirmed	chr2	3884061	0.181818	0	0.0425532	0.0235294	0.0740741

### Sheet: Zhang2017
Table S5-6. Comaprison of retroCNVs identified in this study to Zhang et al. 2017
Zhang et al. 2017					This study
Parental gene name	Insertion coordinate (hg38)			Population	Insertion coordinate (hg38)		Presence frequency
	Chr	Start	End		CHROM	POS	CEU	CHS	LWK	PEL	YRI
FLOT1	chr14	20364893	20365049	CHS	chr14	20365047	0	0.00952381	0	0	0
PRKCE	chr6	147211066	147211216	GWD	NA	NA	NA	NA	NA	NA	NA
PRKCE	chr6	160100729	160100740	GWD	NA	NA	NA	NA	NA	NA	NA
CTAGE5	chr6	81115472	81115648	MSL	NA	NA	NA	NA	NA	NA	NA
PABPC1	chr13	25097570	25097750	MSL	chr13	25097034	0.141414	0.247619	0.265957	0.117647	0.240741
C16orf52	chr4	7947852	7947922	BEB,CHS,CLM,ESN,GIH,GWD,ITU,JPT,MSL,PEL,PJL,STU,YRI	NA	NA	NA	NA	NA	NA	NA
STX12	chr14	34572265	34572397	GWD	NA	NA	NA	NA	NA	NA	NA
NDUFAF4	chr6	156271004	156271326	PUR	NA	NA	NA	NA	NA	NA	NA
FBRSL1	chr2	32916436	32916474	CEU,GWD	chr2	32916274	0	0.00952381	0	0	0
FBRSL1	chr6	29846837	29846897	CEU,GWD,PUR,TSI	chr6	29846900	0.212121	0	0.0319149	0.0117647	0
ENPEP	chr7	63191948	63192019	PJL	NA	NA	NA	NA	NA	NA	NA
TPI1	chr8	67465213	67465514	GIH	chr8	67465341	0.020202	0	0	0	0
PLCB1	chr7	12253635	12253897	LWK	NA	NA	NA	NA	NA	NA	NA
SMG1	chr16	30290332	30290445	GWD	NA	NA	NA	NA	NA	NA	NA
LRP2	chr2	32916479	32916487	LWK	NA	NA	NA	NA	NA	NA	NA
LRP2	chr4	138932800	138933032	LWK	NA	NA	NA	NA	NA	NA	NA
PFDN4	chr19	37309617	37309849	PJL	NA	NA	NA	NA	NA	NA	NA
HERC2	chr15	30831631	30831739	LWK,TSI	chr15	30818103	0.252525	0.209524	0.212766	0.517647	0.157407
HERC2	chr15	20434024	20434182	LWK	chr15	22584850	0	0	0.0212766	0	0
HERC2	chr15	20441890	20442002	LWK,PEL,TSI	chr15	22584850	0	0	0.0212766	0	0
HERC2	chr15	22584276	22584409	PEL	chr15	22584850	0	0	0.0212766	0	0
HERC2	chr15	30832465	30832629	PEL	chr15	30818103	0.252525	0.209524	0.212766	0.517647	0.157407
HERC2	chr15	22566174	22566353	PEL	chr15	22584850	0	0	0.0212766	0	0
HERC2	chr15	30817867	30818005	TSI	chr15	30818103	0.252525	0.209524	0.212766	0.517647	0.157407
UGT2B11	chr4	69421250	69421348	STU	NA	NA	NA	NA	NA	NA	NA
SMC6	chr5	53687524	53687678	BEB	NA	NA	NA	NA	NA	NA	NA
DNAH7	chr2	210186777	210186942	KHV	NA	NA	NA	NA	NA	NA	NA
LAMTOR1	chr11	97870683	97870795	ITU,PJL,STU	NA	NA	NA	NA	NA	NA	NA
AP3S1	chr1	214483077	214483307	CLM	chr1	214483128	0.969697	0.885714	0.978723	0.870588	0.981481
SRRM1	chr8	127088272	127088362	BEB,IBS,ITU,PJL	NA	NA	NA	NA	NA	NA	NA
SRRM1	chr6	144265360	144265549	ITU	NA	NA	NA	NA	NA	NA	NA
PPP1R21	chr21	16806213	16806508	YRI	chr21	16806454	0	0	0	0	0.00925926
SIKE1	chr1	217773802	217773888	CHS,JPT	chr1	217773891	0	0.0285714	0	0	0
NACC1	chr3	196079903	196080038	CHS,JPT	chr3	196080043	0	0.00952381	0	0	0
RPL10	chr5	32211511	32211612	KHV	NA	NA	NA	NA	NA	NA	NA
ANAPC1	chr2	86899863	86900239	TSI	NA	NA	NA	NA	NA	NA	NA
PDCL3	chr2	179065278	179065480	CDX,CEU,CHB,CHS,CLM,FIN,GBR,GIH,IBS,JPT,KHV,MXL,PEL,PUR,STU,TSI	chr2	179065734	0	0.0285714	0	0.129412	0
C14orf93	chr8	140513800	140513891	ITU,PJL	NA	NA	NA	NA	NA	NA	NA
GNPTAB	chr1	60018422	60018502	ESN,MSL	chr1	60018509	0	0	0	0	0.00925926
C20orf27	chr16	22142135	22142356	CLM	NA	NA	NA	NA	NA	NA	NA
NDUFV2	chr19	53224666	53224821	ESN	NA	NA	NA	NA	NA	NA	NA
NDUFV2	chr19	53224225	53224326	STU	NA	NA	NA	NA	NA	NA	NA
USP28	chr13	78846964	78847171	ACB,GWD	chr13	78847058	0	0	0.0212766	0	0.00925926
C8orf34	chr16	46400789	46400808	GBR	NA	NA	NA	NA	NA	NA	NA
RBPJ	chr2	32916500	32916524	CHS	NA	NA	NA	NA	NA	NA	NA
RBPJ	chr5	178660659	178660763	ESN,GWD,JPT,KHV,LWK,PUR,YRI	NA	NA	NA	NA	NA	NA	NA
RBPJ	chr19	54691634	54691922	GWD,PUR	NA	NA	NA	NA	NA	NA	NA
RBPJ	chr2	81970475	81970586	PJL	NA	NA	NA	NA	NA	NA	NA
HSPE1	chrX	109255928	109256095	ACB	chrX	109256354	0	0	0.0106383	0.0117647	0.00925926
HSPE1	chr7	137300779	137301001	TSI	chr7	137300977	0.040404	0	0	0.0117647	0
POLR2C	chr2	11265082	11265140	ASW,MSL	chr2	11265156	0	0	0.0212766	0	0.00925926
SKA3	chr11	108715002	108715015	ACB,ASW,BEB,CDX,CEU,CHB,CHS,CLM,ESN,FIN,GBR,GIH,GWD,IBS,ITU,JPT,KHV,LWK,MSL,MXL,PEL,PJL,PUR,STU,TSI	chr11	108715020	0.212121	0.47619	0.0638298	0.294118	0.00925926
FRG1B	chr9	40997654	40997794	ACB,BEB,IBS,LWK	NA	NA	NA	NA	NA	NA	NA
FRG1B	chr9	41008825	41009026	ASW,ITU,LWK	NA	NA	NA	NA	NA	NA	NA
FRG1B	chr4	189955090	189955341	GIH	NA	NA	NA	NA	NA	NA	NA
FRG1B	chr9	63854030	63854128	GWD,ITU,PJL	NA	NA	NA	NA	NA	NA	NA
FRG1B	chr4	189962955	189963044	PJL,STU	NA	NA	NA	NA	NA	NA	NA
FRG1B	chr9	63837055	63837085	PUR	NA	NA	NA	NA	NA	NA	NA
ANKIB1	chr18	11978662	11978879	ACB	NA	NA	NA	NA	NA	NA	NA
ITSN2	chr10	30363003	30363094	CEU	NA	NA	NA	NA	NA	NA	NA
DDX21	chr8	96971188	96971365	CHS	chr8	96971340	0	0.00952381	0	0	0
CNTNAP2	chr3	56731525	56731587	CHB	NA	NA	NA	NA	NA	NA	NA
CNTNAP2	chr2	32916535	32916544	CHB	NA	NA	NA	NA	NA	NA	NA
RALGAPA1	chr13	36360143	36360290	ASW,IBS	NA	NA	NA	NA	NA	NA	NA
NBPF12	chr1	16567171	16567556	FIN	NA	NA	NA	NA	NA	NA	NA
RAB3GAP1	chr1	101657890	101657931	TSI	NA	NA	NA	NA	NA	NA	NA
GAPDH	chr5	57190090	57190150	BEB,CDX,CHB,CHS,CLM,GIH,ITU,JPT,KHV,MXL,PEL,PJL,PUR,STU	chr5	57190153	0	0.0761905	0	0.258824	0
RPL37A	chr7	128386303	128386702	CHS	chr7	128386433	0	0.047619	0	0	0
SPTLC1	chr9	82428740	82428925	ASW	NA	NA	NA	NA	NA	NA	NA
SPTLC1	chr2	68529088	68529154	ESN,MSL	NA	NA	NA	NA	NA	NA	NA
MT1H	chr7	7904249	7904331	ACB,GWD,MSL,YRI	chr7	7904349	0	0	0.0744681	0	0.0277778
CACNA1B	chr2	32916512	32916513	CHB,CLM,ITU	NA	NA	NA	NA	NA	NA	NA
MFF	chr15	93296447	93296469	ACB,ASW,BEB,CDX,CEU,CHS,CLM,ESN,FIN,GBR,GIH,GWD,IBS,ITU,JPT,KHV,LWK,MSL,MXL,PJL,PUR,STU,TSI,YRI	chr15	93296472	0.0909091	0.0190476	0.521277	0.0470588	0.361111
MFF	chr5	149932417	149932743	YRI	chr5	149932463	0.0909091	0.0190476	0.521277	0.0470588	0.361111
ANAPC15	chr3	129110525	129110671	JPT	NA	NA	NA	NA	NA	NA	NA
CES1	chr16	55733434	55733548	ITU	NA	NA	NA	NA	NA	NA	NA
CES1	chr16	55760405	55761148	ITU	NA	NA	NA	NA	NA	NA	NA
CASC1	chr3	46248043	46248092	PJL	NA	NA	NA	NA	NA	NA	NA
CASC1	chr13	48057566	48057661	PJL	NA	NA	NA	NA	NA	NA	NA
CASC1	chr15	94758669	94758797	PJL	NA	NA	NA	NA	NA	NA	NA
HSPD1	chr15	90635025	90635124	BEB	NA	NA	NA	NA	NA	NA	NA
HSPD1	chr5	21882589	21882717	BEB,CEU	NA	NA	NA	NA	NA	NA	NA
HSPD1	chr7	137300805	137300986	CEU,FIN	NA	NA	NA	NA	NA	NA	NA
NBPF9	chr1	16564186	16564321	CLM	NA	NA	NA	NA	NA	NA	NA
NBPF9	chr1	148594165	148594385	CLM	NA	NA	NA	NA	NA	NA	NA
NBPF9	chr1	16584551	16584661	LWK	NA	NA	NA	NA	NA	NA	NA
RBM3	chr2	222061859	222061893	CHB,CHS	chr2	222061903	0	0.0190476	0	0	0
LAPTM4B	chr6	166920411	166920462	CEU,CLM,GBR,GIH,PJL,PUR,TSI	chr6	166920475	0.0505051	0	0	0	0
DNAH14	chr3	151244919	151245013	MXL	NA	NA	NA	NA	NA	NA	NA
DNAH14	chr14	44417356	44417527	MXL	NA	NA	NA	NA	NA	NA	NA
USP8	chr6	31277648	31277766	YRI	NA	NA	NA	NA	NA	NA	NA
NUFIP1	chr6	66093775	66093869	JPT,KHV,LWK	NA	NA	NA	NA	NA	NA	NA
GNA11	chr19	56409445	56409539	ACB,CLM,GWD,LWK,MSL	chr19	56409539	0	0	0.0531915	0	0.0277778
PPIA	chr7	65562878	65562964	LWK	NA	NA	NA	NA	NA	NA	NA
MSN	chr20	6321408	6321688	CHB	NA	NA	NA	NA	NA	NA	NA
SET	chr2	115619075	115619083	CEU,FIN,IBS,LWK	chr2	115619091	0.454545	0.590476	0.829787	0.905882	0.777778
SET	chr11	33208659	33208883	CEU,IBS	chr11	33208762	0.010101	0	0.0106383	0.0117647	0
PSME4	chr2	55281059	55281217	CHB	chr2	32916304	0	0	0	0	0.00925926
SLMO2	chr3	8827295	8827392	ACB,ESN,GWD,YRI	NA	NA	NA	NA	NA	NA	NA
TMEM14B	chr10	68544338	68544446	CLM	NA	NA	NA	NA	NA	NA	NA
MTMR2	chr13	46720471	46720618	FIN,GBR	chr13	46720559	0.010101	0	0	0	0
AK2	chr1	58630573	58630735	ACB,ASW,IBS,MSL,STU	chr1	58630918	0.989899	1	0.978723	0.988235	0.972222
AK2	chr2	193143056	193143154	CLM,IBS,KHV,MXL,PJL,STU,YRI	chr2	31823654	0.010101	0.00952381	0.0531915	0	0
AK2	chr1	58630925	58630987	GIH,KHV	chr1	58630918	0.989899	1	0.978723	0.988235	0.972222
RPL22	chr10	35912262	35912535	CHB	chr10	35912393	0	0.0285714	0	0	0
GYG1	chr20	53708478	53708552	JPT	NA	NA	NA	NA	NA	NA	NA
ECSIT	chr10	100928589	100928704	PEL	chr10	100928699	0	0	0	0.0117647	0
ITPR2	chr2	32916592	32916595	JPT	NA	NA	NA	NA	NA	NA	NA
ITPR2	chr2	3592094	3592447	LWK	NA	NA	NA	NA	NA	NA	NA
ZCCHC9	chr16	81078794	81079058	MXL	NA	NA	NA	NA	NA	NA	NA
PRKRA	chr17	63609879	63609976	ASW,BEB,CDX,CEU,CHB,CHS,CLM,FIN,GBR,GIH,GWD,IBS,ITU,JPT,KHV,MXL,PUR,STU,TSI	NA	NA	NA	NA	NA	NA	NA
PRKRA	chr2	70296434	70296471	BEB,CDX,CEU,CHB,CHS,CLM,ESN,FIN,GBR,GIH,GWD,ITU,JPT,KHV,MXL,PEL,PUR,STU,TSI	NA	NA	NA	NA	NA	NA	NA
PRKRA	chr3	101415260	101415444	GBR	NA	NA	NA	NA	NA	NA	NA
PRKRA	chr22	46480028	46480144	JPT	NA	NA	NA	NA	NA	NA	NA
DDT	chr17	58904943	58905039	LWK	NA	NA	NA	NA	NA	NA	NA
RYR2	chr7	107770193	107770201	CEU	NA	NA	NA	NA	NA	NA	NA
ATM	chr5	64475978	64476129	IBS	NA	NA	NA	NA	NA	NA	NA
NIP7	chr8	126482512	126482600	ACB	chr8	126482594	0	0	0.0212766	0	0
FBXL5	chr13	40046077	40046118	ACB,ASW,ESN,GWD,LWK,MSL,YRI	chr13	40046135	0	0	0.0531915	0	0.203704
MAGI3	chr9	112525894	112526140	STU	NA	NA	NA	NA	NA	NA	NA
CBX3	chr15	40561959	40561975	ACB,ASW,BEB,CDX,CEU,CHB,CHS,CLM,ESN,FIN,GBR,GIH,GWD,IBS,ITU,JPT,KHV,LWK,MSL,MXL,PEL,PJL,PUR,STU,TSI,YRI	chr15	40561980	0.878788	0.92381	0.755319	0.894118	0.787037
PANK3	chr6	165970327	165970434	PJL	NA	NA	NA	NA	NA	NA	NA
PANK3	chr11	50268965	50269004	PUR	NA	NA	NA	NA	NA	NA	NA
FAM153A	chr5	178007109	178007122	CEU	NA	NA	NA	NA	NA	NA	NA
FAM153A	chr5	176110073	176110408	LWK	NA	NA	NA	NA	NA	NA	NA
FAM153A	chr5	178052178	178052322	PJL	NA	NA	NA	NA	NA	NA	NA
KNTC1	chr2	36604657	36604957	GIH	NA	NA	NA	NA	NA	NA	NA
SNRPC	chr6	14362320	14362407	ASW	chr6	14362534	0	0	0	0	0.00925926
TTN	chr9	102350158	102350294	BEB	NA	NA	NA	NA	NA	NA	NA
FOXK2	chr6	159350914	159351023	JPT	chr6	159351030	0	0.0190476	0	0	0
TMEM66	chr1	191829516	191829580	BEB,CEU,FIN,GBR,IBS,PEL,PUR,TSI	NA	NA	NA	NA	NA	NA	NA
TMEM126B	chrX	122016867	122016926	ACB,ASW,ESN,GWD,LWK,MSL,YRI	chrX	122016930	0	0	0.276596	0	0.0555556
ARL15	chr1	245986883	245987033	MXL	NA	NA	NA	NA	NA	NA	NA
TDG	chr12	125316583	125316594	ACB,ASW,BEB,CDX,CEU,CHB,CHS,CLM,ESN,FIN,GBR,GIH,GWD,IBS,ITU,JPT,KHV,LWK,MSL,MXL,PEL,PJL,PUR,STU,TSI,YRI	chr12	125316601	0.818182	0.971429	1	0.988235	0.990741
TDG	chr12	25804225	25804235	CHS,CLM,GBR	chr12	25803244	0.818182	0.971429	1	0.988235	0.990741
TDG	chr12	25804248	25804366	GIH,YRI	chr12	25803244	0.818182	0.971429	1	0.988235	0.990741
TDG	chr12	25804068	25804174	KHV,MXL	chr12	25803244	0.818182	0.971429	1	0.988235	0.990741
NEK1	chr15	68860033	68860508	PEL	NA	NA	NA	NA	NA	NA	NA
PDPK1	chr16	2656889	2656978	IBS	chr16	74532871	0	0	0	0	0.00925926
PDE4DIP	chr1	120322059	120322172	GWD	NA	NA	NA	NA	NA	NA	NA
PDE4DIP	chr1	147020414	147020556	GWD	NA	NA	NA	NA	NA	NA	NA
PDE4DIP	chr1	147028608	147028735	GWD	NA	NA	NA	NA	NA	NA	NA
PDE4DIP	chr1	148084808	148084917	GWD,LWK	NA	NA	NA	NA	NA	NA	NA
PDE4DIP	chr1	147032984	147033178	LWK	NA	NA	NA	NA	NA	NA	NA
PDE4DIP	chr1	147039980	147040041	LWK	NA	NA	NA	NA	NA	NA	NA
PDE4DIP	chr1	145511620	145511786	LWK	NA	NA	NA	NA	NA	NA	NA
LEPR	chr5	34459301	34459522	TSI	NA	NA	NA	NA	NA	NA	NA
TCP1	chr1	43357442	43357507	LWK	chr1	43357499	0	0	0.0638298	0	0
PAK2	chr15	21294747	21294832	CLM,GIH,KHV,MXL	NA	NA	NA	NA	NA	NA	NA
UPF3A	chr17	20376760	20376850	PJL	NA	NA	NA	NA	NA	NA	NA
UPF3A	chr1	96261450	96261530	PJL	NA	NA	NA	NA	NA	NA	NA
POLK	chr4	137022670	137023006	KHV	NA	NA	NA	NA	NA	NA	NA
IGF2BP3	chr6	166701279	166701324	BEB,CLM,GWD,JPT,YRI	NA	NA	NA	NA	NA	NA	NA
IGF2BP3	chr6	166700679	166700761	CHB,ESN,IBS,LWK,MSL,PUR,YRI	NA	NA	NA	NA	NA	NA	NA
IGF2BP3	chr7	56597718	56598097	JPT	NA	NA	NA	NA	NA	NA	NA
IGF2BP3	chr6	166700398	166700475	PJL	NA	NA	NA	NA	NA	NA	NA
ZNF100	chr10	22599948	22600092	FIN	NA	NA	NA	NA	NA	NA	NA
AUTS2	chr5	170013684	170013850	JPT	NA	NA	NA	NA	NA	NA	NA
AUTS2	chr6	160100733	160100736	JPT	NA	NA	NA	NA	NA	NA	NA
USH2A	chr2	173737548	173737842	TSI	NA	NA	NA	NA	NA	NA	NA
ULK2	chr3	183870123	183870235	CEU	NA	NA	NA	NA	NA	NA	NA
COL24A1	chr8	53681718	53681837	BEB	NA	NA	NA	NA	NA	NA	NA
ANK1	chr19	13221100	13221346	LWK	NA	NA	NA	NA	NA	NA	NA
EIF3M	chr18	41187500	41187664	ESN	NA	NA	NA	NA	NA	NA	NA
DCC	chr6	124727633	124727794	PJL	NA	NA	NA	NA	NA	NA	NA
MATR3	chr12	113449127	113449210	BEB,CEU,FIN,GBR,GIH,IBS,PJL,STU,TSI	chr12	113449201	0.0606061	0	0	0.0117647	0
FEZ2	chr16	20995473	20995582	ACB	chr16	20995563	0	0	0	0	0.00925926
TYRO3	chr13	43495668	43495686	ACB,ASW,BEB,CDX,CEU,CHB,CLM,ESN,FIN,GBR,GIH,GWD,IBS,ITU,LWK,MSL,MXL,PEL,PJL,PUR,STU,TSI,YRI	chr13	43495690	0.414141	0.0952381	0.0957447	0.0823529	0.12963
CATSPERB	chr13	86846950	86847020	ITU	NA	NA	NA	NA	NA	NA	NA
XRCC6	chr10	112007759	112007884	KHV	NA	NA	NA	NA	NA	NA	NA
CCZ1B	chr7	5907731	5907824	JPT	NA	NA	NA	NA	NA	NA	NA
UTRN	chr2	32916483	32916518	CHB	NA	NA	NA	NA	NA	NA	NA
RNF5	chr8	38600927	38600966	ACB	NA	NA	NA	NA	NA	NA	NA
LRP1B	chr1	2364324	2364530	PJL	NA	NA	NA	NA	NA	NA	NA
LRP1B	chr12	66057592	66057608	PJL	NA	NA	NA	NA	NA	NA	NA
LRP1B	chr6	160100723	160100727	PJL	NA	NA	NA	NA	NA	NA	NA
TAF1	chr2	32916435	32916475	LWK	NA	NA	NA	NA	NA	NA	NA
GRID2	chr20	24945955	24946069	BEB	NA	NA	NA	NA	NA	NA	NA
GRID2	chr4	72912881	72912947	BEB	NA	NA	NA	NA	NA	NA	NA
TMEM5	chr12	43293115	43293282	YRI	NA	NA	NA	NA	NA	NA	NA
FXR1	chr8	123382270	123382635	KHV	chr8	123382634	0	0.00952381	0	0	0
ATP9B	chr11	55605325	55605393	ASW,GWD,LWK,MSL,YRI	chr11	55605403	0	0	0.0319149	0	0.0462963
KRR1	chr10	22910432	22910509	CHB,CLM,KHV	chr10	22910521	0	0.0285714	0	0.0235294	0
PFN1	chrX	41173318	41173426	GWD	NA	NA	NA	NA	NA	NA	NA
SMAD4	chr9	124970345	124970585	CEU	chr9	124970434	0.010101	0	0	0	0
COX7C	chr15	67578862	67579225	CHS	chr15	67579206	0	0.0571429	0	0	0
MKI67IP	chr19	51403293	51403439	MSL	NA	NA	NA	NA	NA	NA	NA
WDR41	chr1	64407806	64407991	PEL	NA	NA	NA	NA	NA	NA	NA
WDR41	chr12	33334559	33334739	PEL	NA	NA	NA	NA	NA	NA	NA
DMD	chr1	115582084	115582143	GIH,ITU	NA	NA	NA	NA	NA	NA	NA
DMD	chr7	28931285	28931362	GIH,ITU	NA	NA	NA	NA	NA	NA	NA
DMD	chr6	160100723	160100724	GIH	NA	NA	NA	NA	NA	NA	NA
DMD	chr20	16498756	16498875	GIH	NA	NA	NA	NA	NA	NA	NA
NOTCH2	chr1	146159322	146159484	CHS,CLM	NA	NA	NA	NA	NA	NA	NA
NOTCH2	chr1	146225626	146225805	CLM	NA	NA	NA	NA	NA	NA	NA
NOTCH2	chr1	146205159	146205329	CLM	NA	NA	NA	NA	NA	NA	NA
GNB2L1	chr6	99462328	99462422	STU	NA	NA	NA	NA	NA	NA	NA
ANAPC11	chr2	11258095	11258353	CHB	NA	NA	NA	NA	NA	NA	NA
ANKLE2	chr11	103182000	103182081	GIH	NA	NA	NA	NA	NA	NA	NA
ST3GAL2	chr6	123756413	123756552	TSI	NA	NA	NA	NA	NA	NA	NA
DYNC2H1	chr4	122445116	122445208	ESN	NA	NA	NA	NA	NA	NA	NA
CSMD3	chr1	236239730	236239961	PJL	NA	NA	NA	NA	NA	NA	NA
CSMD3	chr6	160100720	160100733	PJL	NA	NA	NA	NA	NA	NA	NA
HNRNPC	chr6	113696267	113696316	ACB,CDX,CEU,CLM,ESN,FIN,GBR,GIH,GWD,IBS,KHV,LWK,STU,TSI	chr6	113696321	0.040404	0	0.117021	0	0.037037
RP11-302B13.5	chr17	56961906	56962038	CHB	NA	NA	NA	NA	NA	NA	NA
