## supplementary table S6 for "Interchromosomal Colocalization with Parental Genes Is Linked to the Function and Evolution of Mammalian Retrocopies"

### Sheet: Sheet1
Table S6. detection of positive selection on retroCNVs for different populations
Note: pi ration was not calculated for retroCNVs with the number of noncarriers less than 5
population	insertion chr	insertion pos	N_carriers	N_noncarriers	true_pi_ratio	sim_mean_pi_ratio	sim_sd_pi_ratio	p_value_pi_ratio	true_D	sim_mean_D	sim_sd_D	p_value_D	true_LD	sim_mean_LD	sim_sd_LD	p_value_LD
CEU
	1	191011997	59	40	1.07258	0.993519	0.0956897	0.0865667	-0.0594189	0.197235	0.864111	0.272782	0.153141	0.15624	0.0877796	0.406802
	1	214656471	96	3	NA	NA	NA	NA	-0.133319	0.0599747	0.864832	0.309888	0.0921556	0.124978	0.0747308	0.621083
	1	221356151	91	8	0.900231	1.02302	0.189349	0.862488	0.0820618	0.067722	0.8711	0.503599	0.103435	0.128477	0.0768717	0.579067
	13	105798340	50	49	0.656767	1.00261	0.0766811	0.957561	-0.305842	0.198051	0.877623	0.176396	0.233635	0.16919	0.0897253	0.150614
	15	40854179	87	12	0.79119	0.995844	0.156062	0.926807	0.403175	0.0886441	0.865277	0.677271	0.219347	0.131688	0.0782917	0.0868726
	16	53044937	57	42	1.07112	0.998997	0.0952267	0.0865667	0.164027	0.174207	0.865561	0.482011	0.0961273	0.158461	0.0869544	0.797943
	18	13152221	65	34	0.734332	1.0071	0.0956842	0.954195	0.396494	0.149962	0.869748	0.664216	0.168073	0.150114	0.0853025	0.256901
	22	25574492	95	4	NA	NA	NA	NA	0.608173	0.0673477	0.866452	0.823604	0.139888	0.125732	0.0746842	0.299454
	3	106226990	86	13	1.06398	0.984391	0.134485	0.145602	0.203687	0.0931816	0.857166	0.582186	0.137913	0.132227	0.0780179	0.365197
	4	184303258	78	21	1.07776	0.996976	0.102295	0.101688	0.453646	0.118647	0.868222	0.702724	0.181538	0.137964	0.0812441	0.163693
	5	55447994	51	48	1.06593	1.00134	0.0823307	0.0985193	-0.508173	0.20094	0.850172	0.125961	0.102953	0.167778	0.0916585	0.797943
	6	116774425	87	12	1.03522	0.995844	0.156062	0.303553	0.624651	0.0886441	0.865277	0.828239	0.0713871	0.131688	0.0782917	0.849386
	7	150784133	92	7	1.00699	1.01618	0.180294	0.539524	-0.102868	0.0716739	0.865699	0.32923	0.124725	0.127084	0.0753237	0.385835
	8	14346414	72	27	0.88998	0.982599	0.0882103	0.913433	0.718313	0.138978	0.854892	0.850235	0.231388	0.141757	0.080585	0.0927525
CHS
	1	9121448	87	18	1.06095	1.00833	0.151859	0.167205	0.30054	0.118422	1.03379	0.55382	0.142475	0.145776	0.0944948	0.416962
	1	191011997	67	38	0.98696	1.00192	0.101658	0.596219	0.604715	0.194091	1.04051	0.683719	0.175847	0.165884	0.0987461	0.310343
	1	214656471	93	12	1.10172	1.01344	0.168434	0.145602	0.89256	0.062544	1.02212	0.850235	0.107165	0.13815	0.0913076	0.59014
	1	221356151	80	25	0.943482	1.00719	0.147299	0.799258	0.643762	0.13682	1.01353	0.750667	0.126455	0.147805	0.0910756	0.496363
	13	105798340	85	20	0.590239	1.01032	0.13845	0.957561	-0.0902615	0.109384	1.03556	0.35574	0.33305	0.146512	0.096077	0.0617028
	15	40854179	97	8	1.39621	1.00093	0.179912	0.0551601	-0.398409	0.0653687	1.01791	0.27881	0.203384	0.13617	0.0901049	0.1198
	16	53044937	72	33	0.920149	0.996223	0.0970018	0.874039	-0.618745	0.191878	1.01752	0.141518	0.124279	0.156842	0.0947937	0.572714
	18	13152221	94	11	0.644587	1.00409	0.151086	0.952434	0.1382	0.0761473	1.02093	0.482011	0.125413	0.1385	0.0915209	0.467305
	2	116376667	62	43	0.683956	0.998959	0.0957279	0.954195	-0.360979	0.218627	1.0105	0.205843	0.118149	0.17465	0.107889	0.702476
	22	25574492	73	32	0.934212	1.00433	0.102287	0.854398	0.718032	0.151884	1.01553	0.772999	0.21626	0.155745	0.100413	0.151475
	3	106226990	90	15	1.06025	1.00556	0.132236	0.227001	0.972345	0.0946886	1.02063	0.854398	0.190916	0.140584	0.0887251	0.173874
	4	184303258	90	15	1.01318	1.00506	0.148833	0.376099	0.396377	0.103444	1.02089	0.65096	0.184192	0.143606	0.0918731	0.183395
	6	116774425	96	9	1.00094	1.00131	0.169489	0.510796	0.816829	0.0676577	1.01903	0.823604	0.126793	0.136815	0.0904725	0.43842
	6	153748708	74	31	1.11038	1.0051	0.121382	0.089448	-0.253583	0.161933	1.02498	0.272782	0.0989742	0.157009	0.0926232	0.733417
	7	147539665	59	46	1.08709	1.01566	0.151943	0.111638	0.289676	0.237528	1.03114	0.460476	0.153532	0.178321	0.104904	0.496325
	7	150784133	102	3	NA	NA	NA	NA	-0.125158	0.0402208	1.0231	0.376099	0.0881487	0.131628	0.0870338	0.704661
	8	14346414	70	35	1.04388	1.00197	0.108098	0.195718	-0.169213	0.164409	1.04206	0.309888	0.209978	0.160274	0.0960783	0.165668
	9	33130548	80	25	0.884567	1.02907	0.186596	0.913433	0.644735	0.1279	1.03573	0.739078	0.153325	0.149488	0.0910288	0.381771
LWK
	1	214656471	92	2	NA	NA	NA	NA	-0.797158	-0.741281	0.545811	0.44618	0.0566447	0.0644266	0.0324787	0.413854
	1	221356151	93	1	NA	NA	NA	NA	-1.37952	-0.740778	0.5478	0.0783392	0.0624193	0.0640914	0.0322859	0.318621
	11	38812657	93	1	NA	NA	NA	NA	-1.16331	-0.741636	0.548	0.145602	0.0829017	0.0641831	0.0321698	0.146413
	15	40854179	71	23	0.947974	0.999957	0.0646711	0.866416	-0.42372	-0.712284	0.542987	0.799258	0.117862	0.0729189	0.035843	0.0759553
	15	93839701	49	45	1.04505	1.00534	0.0552672	0.141518	-0.0715913	-0.66337	0.545704	0.9076	0.124238	0.0882843	0.0416543	0.11215
	16	53044937	50	44	1.03361	1.00159	0.050195	0.154007	-0.575208	-0.687841	0.537784	0.64426	0.0683979	0.0865497	0.0403297	0.668322
	18	13152221	88	6	0.883128	1.0005	0.12116	0.884896	-1.10214	-0.735775	0.545655	0.190771	0.0571621	0.0658508	0.0331567	0.442318
	2	116376667	78	16	0.879	1.00064	0.0629433	0.946823	-1.28606	-0.723258	0.553112	0.10493	0.0517392	0.0695418	0.0343113	0.743099
	3	106226990	85	9	0.971278	1.00381	0.0941306	0.778401	-0.47936	-0.736937	0.549096	0.78898	0.0687408	0.0665744	0.0333072	0.280829
	4	184303258	64	30	0.967175	0.998959	0.0638528	0.799258	-0.29858	-0.712057	0.548695	0.866416	0.0912299	0.0761639	0.0371079	0.168212
	4	190904996	56	38	1.08013	1.00417	0.0539185	0.0783392	0.735984	-0.686358	0.537974	0.954195	0.0725299	0.0819731	0.0400196	0.485532
	5	55447994	51	43	1.11404	1.00454	0.0640943	0.0551601	-0.642896	-0.664327	0.547857	0.539524	0.0580818	0.0865132	0.0414068	0.857708
	5	149312026	49	45	1.05912	1.00534	0.0552672	0.115104	-0.694013	-0.66337	0.545704	0.517989	0.13629	0.0882843	0.0416543	0.0840392
	6	116774425	69	25	1.03269	1.00089	0.0637	0.18111	-0.790759	-0.713534	0.540835	0.453321	0.0486947	0.0738639	0.0361	0.865713
	6	153748708	52	42	1.02878	1.00088	0.0624813	0.176396	-0.566891	-0.675866	0.562785	0.630729	0.0561471	0.0848012	0.039112	0.849386
	7	147539665	47	47	0.967332	1.00107	0.0567958	0.850235	-0.210744	-0.658703	0.552106	0.877735	0.0750097	0.0894702	0.040316	0.60721
	7	150784133	91	3	NA	NA	NA	NA	-1.04236	-0.736031	0.547746	0.249333	0.0554042	0.0650057	0.0325088	0.485532
	8	14346414	63	31	0.996658	0.991928	0.0573062	0.439057	-0.358836	-0.693429	0.53462	0.845993	0.0851955	0.0773378	0.0369876	0.207204
	9	33130548	59	35	1.01777	0.995633	0.0651521	0.238023	-0.382183	-0.697199	0.540749	0.850235	0.108216	0.0798926	0.0393566	0.119219
PEL
	1	9121448	76	9	0.944189	1.02028	0.192247	0.799258	0.690317	-0.324269	0.936608	0.898312	0.122262	0.138006	0.0687234	0.503637
	1	191011997	50	35	1.05549	1.01874	0.146271	0.190771	0.973252	-0.0834426	1.01574	0.881353	0.236177	0.179525	0.087418	0.17281
	1	214656471	74	11	1.04973	0.987606	0.20642	0.260922	-0.406167	-0.30893	0.93701	0.439057	0.103045	0.138555	0.0687077	0.700546
	1	221356151	65	20	0.914382	0.943949	0.124434	0.727218	0.440619	-0.251848	0.940667	0.823604	0.105714	0.14738	0.0707446	0.737218
	15	40854179	76	9	0.734594	0.913698	0.183228	0.901481	-0.106144	-0.315146	0.945724	0.683719	0.274372	0.135689	0.0674812	0.0594067
	16	53044937	51	34	1.09976	1.0038	0.136361	0.115104	-0.470981	-0.144794	0.975319	0.322729	0.105579	0.171556	0.079785	0.868918
	18	13152221	59	26	0.839123	1.00268	0.153223	0.921661	-0.201062	-0.174662	0.978009	0.496401	0.124528	0.159025	0.0796046	0.6416
	2	116376667	77	8	0.332184	1.0478	0.224639	0.954195	-1.46262	-0.304007	0.951252	0.089448	0.110786	0.137096	0.0695054	0.614165
	2	132182695	43	25	3.1403	1.05233	0.1746	0.0424395	-1.65282	-0.0434916	1.00056	0.0614604	0.560052	0.19627	0.0884913	0.042448
	22	25574492	80	5	1.01742	1.02019	0.288563	0.510796	-0.241533	-0.339333	0.934088	0.596219	0.175794	0.133278	0.0676765	0.159254
	3	106226990	76	9	1.01842	1.00954	0.182603	0.510796	0.316431	-0.31767	0.935894	0.809229	0.144244	0.135533	0.0680688	0.338285
	4	184303258	61	24	1.07222	1.01731	0.157051	0.190771	-0.146292	-0.154273	0.978992	0.517989	0.240173	0.159397	0.0794397	0.0812757
	6	116774425	76	9	0.951544	0.913698	0.183228	0.482011	-0.165407	-0.315146	0.945724	0.65096	0.0759922	0.135689	0.0674812	0.907248
	6	153748708	65	20	0.964578	1.08562	0.187628	0.874039	-0.0930773	-0.163506	0.999992	0.517989	0.110854	0.156711	0.0775483	0.797943
	7	150784133	80	5	1.03644	1.04313	0.24961	0.532355	-0.967427	-0.316646	0.940288	0.149765	0.136754	0.135105	0.0689429	0.351648
	8	14346414	52	33	0.998046	0.980827	0.101986	0.439057	-0.0669459	-0.142118	0.966255	0.55382	0.15926	0.172312	0.0807274	0.467305
	8	98785413	52	33	0.99892	1.00596	0.108286	0.560943	0.343133	-0.169357	0.946756	0.772999	0.0835065	0.167274	0.0803664	0.933885
YRI
	1	214656471	106	2	NA	NA	NA	NA	-0.564598	-0.574465	0.572508	0.489204	0.0584083	0.0683023	0.0354781	0.485532
	1	221356151	105	3	NA	NA	NA	NA	-1.26518	-0.574587	0.572172	0.0810131	0.0625942	0.0687243	0.0357814	0.39279
	11	38812657	106	2	NA	NA	NA	NA	-1.17869	-0.574185	0.57352	0.0865667	0.0714668	0.068453	0.0358491	0.262782
	15	40854179	85	23	0.98411	1.00895	0.0561382	0.708941	-0.189555	-0.555735	0.566612	0.850235	0.1425	0.0756942	0.0394595	0.0709043
	16	53044937	56	52	1.01465	1.00224	0.0491104	0.35574	-0.463251	-0.53678	0.569632	0.589217	0.0755168	0.0897909	0.0448315	0.550513
	18	13152221	99	9	1.00462	1.0061	0.0991804	0.489204	-0.893364	-0.568774	0.573324	0.243642	0.0702103	0.0705535	0.0366706	0.312174
	2	116376667	84	24	0.64794	0.99598	0.0647204	0.957561	-1.05368	-0.556033	0.574574	0.125961	0.066058	0.0751948	0.0388318	0.456672
	3	106226990	97	11	0.867474	1.00543	0.08998	0.940699	-0.472727	-0.568295	0.568619	0.61013	0.0713865	0.0708305	0.0365867	0.299454
	4	184303258	60	48	0.944845	1.007	0.0540635	0.924267	-0.269778	-0.543758	0.576791	0.814098	0.07516	0.0864421	0.0423445	0.492765
	6	116774425	85	23	0.999376	1.00895	0.0561382	0.575128	-0.608275	-0.555735	0.566612	0.431953	0.0484332	0.0756942	0.0394595	0.831788
	6	153748708	64	44	0.998261	1.00341	0.0532359	0.467645	-0.474999	-0.550475	0.565659	0.575128	0.0556452	0.0841982	0.0425118	0.831788
	7	150784133	106	2	NA	NA	NA	NA	-0.940954	-0.574949	0.574753	0.232475	0.0564821	0.0685948	0.0360746	0.528917
	8	14346414	75	33	0.954137	1.00985	0.0548595	0.9076	0.085758	-0.54754	0.568299	0.910552	0.123763	0.0790955	0.0409842	0.0897768
	9	33130548	82	26	1.04298	1.00295	0.057389	0.133584	-0.63592	-0.549589	0.576306	0.439057	0.0708943	0.076628	0.0391057	0.365197
