## supplementary table S7 for "Interchromosomal Colocalization with Parental Genes Is Linked to the Function and Evolution of Mammalian Retrocopies"

### Sheet: Retrocopy annotation and Hi-C
Table S7-1 Data sources for retrocopy annotation and Hi-C sequencing
Species	Retrocopy Annotation	Hi-C Data Reference	Hi-C Data Sources
Human	Carelli 2016 (hg19)	Rao 2014 (hg19)	GEO: GSE63525
Mouse	Carelli 2016 (mm9)	Rao 2014 (CH12.LX; mm9), Bonev 2017 (mESC; mm10)	GEO: GSE63525, 4DN: 4DNESDXUWBD9
Chimpanzee	Carelli 2016 (CHIMP2.1.4)	Zhang 2019 (iPSC; panTro6)	GEO: GSE116862
Marmoset	RetroGeneDB2 (C_jacchus3.2.1)	Zhang 2019 (iPSC; calJac3)	GEO: GSE116862
Rhesus macaque	Carelli 2016 (MMUL_1)	Luo 2021 (rheMac8)	GEO: GSE163177
Cow	RetroGeneDB2 (UMD3.1)	Li 2022 (bosTau7)	GEO: GSE167581
Dog	RetroGeneDB2 (CanFam3.1)	Li 2022 (canFam3)	GEO: GSE167581

### Sheet: Other data in humans
Table S7-2 Sources of other data used in analyses of human retrocopy-parent colocalization
Data Type	Reference	Sources	Genome Assembly Version
SPRITE in GM12878	Quinodoz et al. 2018	GEO: GSE114242	hg19
MERFISH in IMR90	Su et al. 2020	Zenodo: 3928890	hg38
Subcompartment annotation in GM12878	Rao et al. 2014	GEO: GSE63525	hg19
Subcompartment annotations in HMEC, HUVEC, IMR90, K562,	Xiong and Ma 2019	https://cmu.box.com/s/n4jh3utmitzl88264s8bzsfcjhqnhaa0	hg19
SPIN annotation in K562	Wang et al. 2021	https://github.com/ma-compbio/SPIN	hg38
TSA-seq in K562	Chen et al. 2018	GEO: GSE81553	hg19
RNA-seq in GM12878, HUVEC, K562, and NHEK	Djebali et al. 2012	https://public-docs.crg.eu/rguigo/Data/jlagarde/encode_RNA_dashboard//hg19/	hg19
DNase and histone midifications in GM12878, HMEC, HUVEC, IMR90, K562, and NHEK	Roadmap Epigenomics Consortium et al. 2015	https://egg2.wustl.edu/roadmap/web_portal/	hg19

### Sheet: Other data in mouse
Table S7-3 Sources of other data used in analyses of mouse retrocopy-parent colocalization
Data Type	Reference	Sources	Genome Assembly Version
SPRITE in mESC	Quinodoz et al. 2018	GEO: GSE114242	mm9
Two-layer seqFISH+ in mESC	Takei et al. 2023	Zenodo: 7693825	mm10
RNA-seq in CH12-LX	Djebali et al. 2012	Encode: ENCSR000AJV	mm10
